# Transcriptomic signatures and network-based methods uncover new Senescent Cell Anti-Apoptotic Pathways and Senolytics

**DOI:** 10.1101/2024.05.28.596326

**Authors:** Samael Olascoaga, Mina Konigsberg, Jesús Espinal-Enríquez, Hugo Tovar, Félix Matadamas-Martínez, Jaime Pérez-Villanueva, Norma Edith López-Diazguerrero

## Abstract

Cellular senescence is an irreversible cell cycle arrest caused by various stressors that damage cells. Over time, senescent cells accumulate and contribute to the progression of multiple age-related degenerative diseases. It is believed that these cells accumulate partly due to their ability to evade programmed cell death through the development and activation of survival and anti-apoptotic resistance mechanisms; however, many aspects of how these survival mechanisms develop and activate are still unknown. By analyzing transcriptomic signature profiles generated by the LINCS L1000 project and using network-based methods, we identified various genes that could represent new senescence-related survival mechanisms. Additionally, employing the same methodology, we identified over 600 molecules with potential senolytic activity. Experimental validation of our computational findings confirmed the senolytic activity of Fluorouracil, whose activity would be mediated by a multi-target mechanism, revealing that its targets AURKA, EGFR, IRS1, SMAD4, and KRAS are new senescence-associated survival and anti-apoptotic resistance pathways. The development of these pathways could depend on the stimulus that induces cellular senescence. The SCAPs development and activation mechanisms proposed in this work offer new insights into how senescent cells survive. Identifying new anti-apoptotic resistance targets and drugs with potential senolytic activity paves the way for developing new pharmacological therapies to eliminate senescent cells selectively.

**Graphical Abstract:** 
