## Supplementary material for "Transcriptomic signatures and network-based methods uncover new Senescent Cell Anti-Apoptotic Pathways and Senolytics": Proliferation

### Sheet: Proliferation RS
Days	Control									RS
0	10000	10000	10000	10000	10000	10000	10000	10000	10000	10000	10000	10000	10000	10000	10000	10000	10000	10000
3	29850	31200	41000	30900	30700	28300	29000	27900	31700	16500	15230	17000	17300	18000	16500	17570	16000	18200
6	95000	102500	110000	97300	99800	104000	99700	102350	100400	38850	36250	48000	35400	40300	31500	37800	35550	22700
9	98700	100000	114000	106000	102500	108750	103000	102400	104000	42800	45450	47000	46500	40000	41300	42400	45600	41000

### Sheet: Proliferation SIPS
Days	Control									100 uM									150 uM									200 uM
0	10000	10000	10000	10000	10000	10000	10000	10000	10000	10000	10000	10000	10000	10000	10000	10000	10000	10000	10000	10000	10000	10000	10000	10000	10000	10000	10000	10000	10000	10000	10000	10000	10000	10000	10000	10000
3	27000	22200	29850	27750	23400	22650	26250	28650	21750	13460	17220	13460	33800	13980	32200	27400	37600	36600	18840	15060	16400	11300	10220	10600	12400	14600	20000	7540	12380	13460	9600	8008	7000	12380	11300	9000
6	80000	134000	125000	94400	81500	128000	108000	95200	88800	60800	96800	78000	83000	79400	90000	120000	121800	125800	15600	13980	21000	9800	9840	8460	10460	8460	12000	15600	12920	14400	4780	5700	6360	9360	12380	8300
9	84700	89000	92000	116000	88700	91000	80200	82100	61100	97400	116200	106200	90000	111400	103400	97000	106000	105400	15340	14520	16500	6940	5980	6560	14580	9100	11360	14680	20400	44600	8600	16680	20400	6000	4460	6940
