## Supplementary material for "Transcriptomic signatures and network-based methods uncover new Senescent Cell Anti-Apoptotic Pathways and Senolytics": MTT

### Sheet: 5F_CONTROL
Control_C	DMSO_C	D+Q_C	10 uM_C	20 uM_C	30 uM_C
1.21	1.36	1.31	1.27	1.049	0.982
1.23	1.28	1.36	1.347	1.04	0.908
1.24	1.27	1.36	1.43	0.98	0.778
1.32	1.4	1.23	1.29	0.92	0.874
1.36	1.33	1.34	1.11	1.026	0.971
1.36	1.4	1.49	1.388	1.118	1.036
1.36	1.47	1.57	1.41	0.899	0.821
1.41	1.28	1.3	1.32	1.14	0.843
1.46	1.41	1.28	1.27	0.965	0.805

### Sheet: 5F_SENESCENCE_SIPS
Control_S	DMSO_S	D+Q_S	10 uM_S	12.5 uM_S	15 uM_S
0.399	0.45	0.356	0.346	0.318	0.253
0.407	0.406	0.335	0.459	0.345	0.258
0.339	0.431	0.376	0.317	0.403	0.313
0.739	0.597	0.577	0.739	0.459	0.342
0.687	0.589	0.563	0.604	0.413	0.353
0.516	0.505	0.391	0.632	0.821	0.419
0.527	0.601	0.503	0.597	0.507	0.437
0.705	0.549	0.419	0.757	0.816	0.567
0.798	0.519	0.788	0.687	0.723	0.669

### Sheet: 5F_SENESCENCE_RS
Control_S	DMSO_S	D+Q_S	10 uM_S	20 uM_S	30 uM_S
0.634	0.856	0.767	0.54	0.494	0.426
0.652	0.746	0.696	0.569	0.486	0.462
0.714	0.753	0.815	0.498	0.516	0.416
0.702	0.734	0.769	0.541	0.47	0.506
0.771	0.74	0.753	0.517	0.516	0.547
0.732	0.727	0.727	0.513	0.515	0.505
0.613	0.755	0.737	0.499	0.501	0.456
0.682	0.762	0.801	0.516	0.476	0.493
0.68	0.759	0.69	0.586	0.521	0.519

### Sheet: PF-00562271_CONTROL
Control_c	DMSO_c	D+Q_c	1 uM_c	2.5 uM_c	5 uM_c
1.36	1.4	1.49	1.17	0.822	0.503
1.36	1.47	1.57	0.986	0.829	0.531
1.46	1.41	1.28	0.991	0.794	0.533
1.41	1.28	1.3	0.954	0.642	0.455
1.23	1.28	1.36	1.06	0.779	0.45
1.24	1.27	1.36	1.13	0.751	0.429
1.21	1.36	1.31	1.13	0.747	0.485
1.36	1.33	1.34	1.06	0.685	0.493
1.32	1.4	1.23	1.03	0.737	0.507

### Sheet: PF-00562271_SENESCENCE_RS
Control_s	DMSO_s	D+Q_s	1 uM_s	2.5 uM_s	5 uM_s
0.634	0.856	0.767	0.638	0.398	0.209
0.652	0.746	0.696	0.56	0.33	0.232
0.714	0.753	0.815	0.57	0.418	0.198
0.702	0.734	0.769	0.582	0.441	0.213
0.771	0.74	0.753	0.582	0.361	0.208
0.732	0.727	0.727	0.594	0.428	0.2
0.613	0.755	0.737	0.544	0.408	0.227
0.682	0.762	0.801	0.546	0.434	0.194
0.68	0.759	0.69	0.561	0.396	0.195

### Sheet: PF-00562271_SENESCENCE_SIPS
Control_s	DMSO_s	D+Q_s	1 uM_s	2.5 uM_s	5 uM_s
0.399	0.45	0.356	0.332	0.352	0.33
0.407	0.406	0.335	0.379	0.374	0.346
0.339	0.431	0.376	0.396	0.379	0.607
0.798	0.519	0.788	0.468	0.744	0.502
0.705	0.549	0.419	0.574	0.852	0.603
0.516	0.505	0.391	0.582	0.539	0.803
0.739	0.597	0.577	0.67	0.761	0.667
0.527	0.601	0.503	0.708	0.63	0.68
0.687	0.589	0.563	0.904	0.914	0.435
