## Supplementary material for "Transcriptomic signatures and network-based methods uncover new Senescent Cell Anti-Apoptotic Pathways and Senolytics": S2

### Sheet: 154_similarity_network
perturbagen	GSK3B	CHEK1	PIK3CB	EFNB3	PIK3CG	SRC	ABL2	KDR	AKT1	PTK2	HIF1A	ABL1	BCL2	FYN	KIT	BCL2L11	MCL1	SERPINB2	PPM1L	FLT1	PIK3CA
ADAM17	0	0.426881	0.490151	0.432108	0.56612	0.574058	0.457621	0.610018	0.609868	0.58956	0	0.421815	0	0	0.467602	0	0	0	0	0	0
AFF4	0	0.450102	0.526412	0	0.501454	0.556707	0.436914	0.510297	0.505527	0.529461	0.4401	0.513459	0.40507	0	0.420058	0	0	0	0	0	0
AK3	0	0.530731	0.561259	0	0.514198	0.639977	0.514497	0.611126	0.532478	0.64312	0	0.502842	0.449304	0	0.447691	0	0	0	0	0	0
AKR1B1	0	0.456888	0.497002	0.421715	0.563357	0.648858	0.530102	0.675191	0.604717	0.593445	0	0.447519	0.441777	0	0.450643	0.413221	0	0	0	0	0
AKT3	0.486502	0.55896	0.582569	0	0.457671	0.45945	0.420394	0.471786	0.454182	0.558335	0	0.525564	0.41356	0	0	0	0	0	0	0	0
ARG2	0	0	0.438188	0.412664	0.55596	0.611585	0.50226	0.605042	0.586208	0.599356	0	0.557491	0.421591	0	0.441143	0	0.406239	0	0	0	0
ARHGAP35	0	0	0.460859	0.411207	0.702324	0.630606	0.504461	0.603737	0.591963	0.570168	0	0.437136	0	0	0.437127	0	0.427008	0	0	0	0
ARL1	0	0	0.426689	0.492424	0.57846	0.632003	0.513524	0.619553	0.538038	0.536002	0	0.478916	0.452635	0	0	0.418652	0.411068	0	0	0	0
ARNTL	0	0	0.466245	0.409569	0.647911	0.593486	0.486275	0.618855	0.566005	0.564603	0.406896	0.44654	0	0	0.415233	0.428821	0.416716	0	0	0	0
ASGR2	0	0.411988	0.483881	0	0.573272	0.546488	0.456842	0.584368	0.485277	0.505123	0	0.432879	0.450034	0	0.407848	0	0	0	0	0	0
ATF6	0	0.424307	0.451846	0.450811	0.576992	0.645521	0.563753	0.678698	0.576271	0.587447	0	0.488512	0.45072	0	0.444909	0	0.406123	0	0	0	0
ATR	0	0.44781	0.495114	0.41781	0.520077	0.672111	0.566547	0.617683	0.55197	0.596471	0	0.475166	0.421506	0	0	0	0	0	0	0	0
AURKA	0	0	0.457841	0.47896	0.577565	0.666954	0.576959	0.648167	0.643511	0.58403	0	0.439633	0.406267	0	0.455489	0	0.410803	0	0	0	0
BBS9	0	0	0.466437	0.4617	0.611024	0.64351	0.601718	0.624268	0.540413	0.578819	0	0.487681	0.414309	0	0.411204	0	0	0	0	0	0
BLM	0	0	0	0.518263	0.557997	0.688062	0.668747	0.680711	0.585078	0.558889	0	0.457719	0.426369	0	0	0.42329	0.45166	0	0	0	0
BMP2	0	0	0	0	0.472728	0.606109	0.481436	0.544009	0.487589	0	0	0	0	0	0	0.623523	0.676801	0.541799	0.498872	0.501754	0.458092
C19ORF6	0	0.407048	0.435753	0.473242	0.577389	0.665611	0.514338	0.655434	0.589226	0.568907	0	0.461314	0.417919	0	0.43667	0.414264	0.473251	0	0	0	0
CAMKK2	0	0	0.473692	0.450097	0.617555	0.605675	0.535983	0.599969	0.611821	0.54445	0	0.433276	0	0	0.415243	0	0.414016	0	0	0	0
CCNA1	0	0.412003	0.477908	0.420491	0.581371	0.601979	0.489855	0.600906	0.575765	0.556863	0	0.470871	0.419417	0	0.433966	0	0	0	0	0	0
CNOT8	0	0	0.418093	0.466308	0.600541	0.594793	0.492001	0.553407	0.554732	0.55603	0	0.413956	0	0	0.420633	0.461922	0.498127	0	0.405168	0	0
CREB3L4	0.435482	0.453076	0.554123	0	0.533781	0.539361	0.480318	0.53516	0.503322	0.559563	0	0.481794	0.410761	0	0.413678	0	0	0	0	0	0
CRKL	0	0	0.518118	0.434017	0.56853	0.679025	0.582759	0.646592	0.658668	0.615926	0	0.470953	0.417609	0	0.524273	0	0	0	0	0	0
CSNK1E	0	0.474108	0.479559	0.51896	0.610135	0.6511	0.562383	0.685681	0.628585	0.648439	0	0.560885	0.493167	0	0.447771	0	0.409416	0	0	0	0
CTNNAL1	0	0	0.428182	0.449538	0.544569	0.655972	0.562972	0.609379	0.575987	0.581296	0	0.450314	0.408208	0	0	0	0.413776	0	0	0	0
CTSL1	0	0.41069	0.509207	0.468087	0.590073	0.637795	0.522008	0.652411	0.540579	0.55627	0	0.478065	0.41969	0	0.430721	0	0	0	0	0	0
CXCL1	0	0.428037	0.48406	0	0.479867	0.599613	0.47443	0.596678	0.500326	0.52881	0	0.455488	0.433771	0	0.42517	0	0	0	0	0	0
DDR1	0	0.494719	0.548657	0	0.639333	0.635835	0.568935	0.688359	0.607524	0.621542	0	0.512959	0.430645	0.456516	0.472947	0	0	0	0	0	0
DIDO1	0.485433	0.548842	0.527725	0	0.512496	0.448303	0.42596	0.523756	0.438799	0.501013	0	0.459582	0.434998	0	0	0	0	0	0	0	0
DNAJC1	0	0	0.425476	0.407305	0.590802	0.666107	0.603508	0.660642	0.527358	0.511598	0	0.419807	0	0	0.42119	0	0.417611	0	0	0	0
DROSHA	0	0.41244	0.485293	0.417353	0.592421	0.610175	0.488705	0.619376	0.542184	0.532408	0	0.45783	0	0	0.441475	0	0	0	0	0	0
DYRK3	0	0.416346	0.472081	0	0.498135	0.614087	0.559071	0.579319	0.524939	0.512314	0	0.524339	0.43017	0	0.422064	0	0	0	0	0	0
EGFR	0	0.485784	0.577459	0	0.556985	0.573648	0.536806	0.614442	0.563285	0.673969	0	0.509588	0.450971	0.413255	0.528186	0	0	0	0	0	0
EIF2AK3	0	0.426262	0.519088	0	0.572796	0.621919	0.511206	0.565289	0.588082	0.635145	0.405593	0.48309	0	0	0.48967	0	0	0	0	0	0
EPN2	0	0	0	0.41231	0.415106	0.555488	0.424889	0.496199	0.425437	0	0	0	0	0	0	0.580349	0.633954	0.501021	0.460985	0.490036	0.47522
ERBB3	0.50319	0.543362	0.558426	0	0.414302	0.463659	0.463376	0.469808	0.437318	0.513105	0	0.511055	0.432708	0.409689	0	0	0	0	0	0	0
ESR2	0	0	0.438212	0.432439	0.519001	0.563273	0.433643	0.613578	0.533759	0.510152	0	0.424295	0.437034	0	0	0.405445	0	0	0	0	0
ESYT1	0	0	0	0	0.494199	0.6216	0.47067	0.519512	0.507689	0.422545	0	0	0	0	0	0.621399	0.685899	0.545632	0.520264	0.500873	0.44447
FADS1	0	0	0.479728	0.452745	0.647689	0.667129	0.524594	0.659845	0.587604	0.563067	0	0.474249	0.418092	0	0.472911	0.436784	0.453415	0	0.411582	0	0
FDX1L	0	0.455926	0.445044	0.418986	0.562727	0.594926	0.55205	0.661448	0.526072	0.519709	0	0.482676	0.421413	0	0.441822	0	0	0	0	0	0
FIGF	0	0.477787	0.552847	0	0.550497	0.577684	0.486389	0.616718	0.546733	0.560763	0	0.433295	0.412499	0	0.486871	0	0	0	0	0	0
FOXO3	0	0.412508	0.495157	0	0.585708	0.589801	0.52876	0.621062	0.601412	0.573052	0.424576	0.483977	0	0	0.462044	0	0	0	0	0	0
FRAT2	0	0	0	0	0.489287	0.601104	0.426071	0.485251	0.457748	0	0	0	0	0	0	0.622565	0.655886	0.520569	0.50478	0.527365	0.466598
GABBR2	0	0.504671	0.524803	0.429933	0.539479	0.552869	0.491577	0.648105	0.554582	0.587235	0	0.491466	0.465156	0	0.418462	0	0	0	0	0	0
GBP2	0	0	0.424551	0.453648	0.576157	0.641383	0.486393	0.610802	0.537697	0.535009	0	0.462225	0.437761	0	0	0.424659	0.438488	0	0	0	0
GIT1	0	0.466302	0.48887	0	0.441291	0.504349	0.45477	0.594171	0.485147	0.505311	0	0.505691	0.426352	0	0.42834	0	0	0	0	0	0
GMPS	0	0.419432	0.467243	0	0.524743	0.62789	0.556278	0.615406	0.521147	0.545055	0	0.46537	0.40791	0	0.423302	0	0	0	0	0	0
GNA11	0	0.413205	0.405055	0.503985	0.472777	0.558591	0.45395	0.526068	0.486607	0.500789	0	0.480455	0.434127	0	0	0	0	0	0	0	0
GNE	0	0.509445	0.574049	0.424439	0.561	0.63764	0.574726	0.671565	0.59305	0.685393	0	0.528587	0.459844	0	0.486793	0	0	0	0	0	0
GPR101	0	0.419314	0.501419	0.434077	0.589074	0.598057	0.497126	0.669745	0.606184	0.57345	0	0.482109	0	0	0.498299	0	0.441793	0	0	0	0
GYG1	0	0	0.489266	0.419707	0.623213	0.603958	0.461834	0.588706	0.556662	0.548302	0	0.461388	0	0	0.474411	0	0.430057	0	0	0	0
HCFC2	0	0.46532	0.519936	0.460548	0.560233	0.593773	0.476861	0.614628	0.577902	0.583615	0	0.486223	0.408023	0	0.449706	0	0	0	0	0	0
HHEX	0	0	0.463789	0.420013	0.646249	0.614464	0.444693	0.589481	0.561282	0.534688	0	0.469315	0	0	0.43039	0.431609	0.454714	0	0	0	0
HIST1H1E	0	0	0.424708	0.442704	0.622959	0.662098	0.508712	0.556445	0.605726	0.573456	0	0.405844	0	0	0.424005	0.425238	0.453998	0	0	0	0
HMGA1	0	0	0	0	0.430315	0.549536	0.423736	0.460182	0.413008	0	0	0	0	0	0	0.579831	0.642617	0.50564	0.471341	0.516395	0.440141
HMGB1	0	0	0.438963	0.421596	0.595245	0.671669	0.508391	0.641686	0.582527	0.572057	0	0.465712	0.437571	0	0.408184	0.440775	0.482824	0	0	0	0
HMGB4	0	0.428788	0.492086	0	0.573831	0.609621	0.473945	0.606482	0.563592	0.581446	0	0.439219	0.411812	0	0.405125	0	0	0	0	0	0
HMGCS1	0	0	0.423376	0.45401	0.583277	0.657601	0.561713	0.602303	0.585246	0.565057	0	0.414498	0	0	0.40763	0	0.424068	0	0	0	0
HMGN4	0.435529	0.51628	0.554508	0	0.579768	0.525943	0.453231	0.599447	0.530659	0.569945	0	0.505375	0	0.441305	0.494474	0	0	0	0	0	0
HPD	0	0.472796	0.48448	0.490655	0.55926	0.640314	0.566078	0.672471	0.574268	0.6151	0	0.500536	0.456183	0	0.450869	0	0.413663	0	0	0	0
HRAS	0	0.457916	0.580039	0	0.595719	0.642732	0.586577	0.654783	0.604148	0.642844	0.450392	0.561821	0.437785	0.413522	0.547083	0	0	0	0	0	0
ICAM1	0	0	0.523988	0.431154	0.663391	0.653128	0.508895	0.641464	0.614928	0.593761	0.411108	0.476958	0	0	0.455741	0	0.412377	0	0	0	0
IL15	0.470368	0.475943	0.493862	0.424841	0.570242	0.517731	0.477331	0.522452	0.490998	0.510915	0	0.466393	0	0	0	0	0	0	0	0	0
IL2RB	0	0.442142	0.453778	0	0.557853	0.621432	0.488203	0.656454	0.527594	0.547277	0	0.47787	0.430225	0	0.411551	0	0	0	0	0	0
IRS1	0.409631	0.484805	0.565083	0	0.476437	0.496793	0.474982	0.528719	0.467085	0.51944	0	0.484253	0	0	0.415064	0	0	0	0	0	0
ITGA2	0	0	0.514549	0.472777	0.663719	0.677061	0.54018	0.66126	0.612601	0.586676	0	0.468587	0	0	0.443851	0.442048	0.450702	0	0	0	0
JAK1	0.476421	0.618169	0.606567	0	0.544548	0.50667	0.460022	0.559689	0.543308	0.602004	0	0.551831	0.418419	0.445009	0.451313	0	0	0	0	0	0
KAT5	0	0.440546	0.482558	0.424894	0.616148	0.587935	0.474551	0.567414	0.495385	0.513463	0	0.511165	0.409183	0.413354	0.440301	0	0	0	0	0	0
KCNK1	0	0	0.419996	0.467293	0.574496	0.638432	0.511777	0.606365	0.524893	0.495224	0	0.417764	0	0	0.44509	0.455581	0.463984	0	0.446323	0	0
KIF11	0	0.477444	0.523678	0.461395	0.607982	0.591968	0.491763	0.622596	0.588306	0.659974	0	0.504595	0	0	0.485311	0	0	0	0	0	0
KNDC1	0	0.47867	0.567619	0.409993	0.57768	0.658409	0.551713	0.69995	0.657372	0.636491	0	0.517637	0.429699	0	0.486999	0	0	0	0	0	0
KNG1	0	0.472702	0.495429	0	0.499133	0.522665	0.463993	0.636641	0.463859	0.519983	0	0.441913	0.431121	0	0.439276	0	0	0	0	0	0
KRAS	0	0.43016	0.552211	0.448691	0.645717	0.745691	0.594872	0.685205	0.677605	0.65524	0.447311	0.547312	0.445425	0	0.512786	0	0	0	0	0	0
KREMEN1	0	0	0.475804	0.428215	0.481928	0.611312	0.491197	0.60122	0.57875	0.558528	0	0.455562	0.412041	0	0.421664	0	0	0	0	0	0
LEF1	0	0	0	0	0.419024	0.544055	0.414843	0.467319	0.443135	0	0	0	0	0	0	0.598518	0.659588	0.531028	0.485197	0.45883	0.470126
LIN28A	0.416243	0.483996	0.482134	0	0.566075	0.558242	0.518002	0.591712	0.483205	0.539854	0	0.442017	0	0	0.412306	0	0	0	0	0	0
LIPH	0	0	0.489379	0.411445	0.628591	0.636292	0.483365	0.614261	0.584993	0.554635	0	0.481012	0	0	0.460233	0	0.451181	0	0	0	0
LTBR	0	0.425519	0.430142	0.464309	0.538415	0.520744	0.445513	0.64519	0.533742	0.484488	0	0.449133	0.41204	0	0	0	0	0	0	0	0
MAFG	0	0.446873	0.531487	0.421795	0.571994	0.587816	0.499315	0.616026	0.556106	0.591415	0	0.463537	0	0	0.428329	0	0	0	0	0	0
MAP3K5	0	0	0	0	0.446618	0.557397	0.410626	0.504163	0.419283	0	0	0	0	0	0	0.626364	0.639993	0.503276	0.565034	0.469009	0.504539
MCM8	0	0.427322	0.49058	0.435062	0.575462	0.570171	0.471288	0.574571	0.558273	0.567176	0	0.462027	0	0	0.437183	0	0.419493	0	0	0	0
MPI	0.414842	0.49242	0.569136	0	0.485842	0.428581	0.474012	0.532935	0.422479	0.568521	0	0.46813	0	0.405536	0.44067	0	0	0	0	0	0
MTHFD2	0	0	0.511842	0.425111	0.568128	0.67766	0.564457	0.65228	0.608241	0.597288	0.406286	0.477452	0	0	0.481597	0	0	0	0	0	0
NDUFA1	0	0.411012	0.467426	0.460733	0.590517	0.599869	0.485829	0.667558	0.528897	0.536992	0	0.47771	0.423767	0	0.469125	0.42569	0.443481	0	0.428726	0	0
NDUFAF4	0	0.530011	0.58933	0	0.511812	0.526861	0.487488	0.616666	0.531339	0.675421	0	0.501023	0.411529	0	0.488219	0	0	0	0	0	0
NEK7	0.421377	0	0.537475	0.469088	0.626551	0.638015	0.620843	0.615015	0.579782	0.557702	0.419355	0.493899	0	0	0.424145	0	0	0	0	0	0
NKX2-3	0	0	0.418322	0.42545	0.537045	0.652817	0.507814	0.60723	0.543377	0.573308	0	0.413155	0.416397	0	0.421509	0.424186	0.441251	0	0	0	0
NME4	0	0.424763	0.43153	0.411335	0.486535	0.583871	0.513367	0.62317	0.532562	0.52983	0	0.492432	0.456989	0	0	0	0	0	0	0	0
NME9	0	0.422987	0.542674	0	0.599614	0.638684	0.490977	0.684156	0.583371	0.536022	0	0.474307	0.416349	0	0.461039	0	0	0	0	0	0
OAZ2	0	0.429485	0.456657	0	0.538905	0.570246	0.450034	0.628762	0.564476	0.580309	0	0.460605	0.40831	0	0.425702	0	0	0	0	0	0
OTUD3	0	0	0	0	0.469444	0.621215	0.467995	0.528788	0.466381	0	0	0	0	0	0	0.543713	0.634418	0.496035	0.438518	0.483181	0.420285
PARN	0	0	0	0.494703	0.57897	0.662538	0.530942	0.559497	0.543486	0.563657	0	0.450553	0.424463	0	0	0.411526	0.436225	0	0	0	0
PDHA1	0	0.501589	0.48744	0.420256	0.52677	0.564133	0.469726	0.539809	0.513383	0.582617	0	0.48331	0	0	0.42171	0	0	0	0	0	0
PDPK1	0	0.470731	0.561789	0.424981	0.623226	0.641307	0.540413	0.674544	0.642246	0.637281	0.429708	0.508592	0.409164	0	0.51262	0	0	0	0	0	0
PFDN2	0	0.522321	0.570598	0.433765	0.634624	0.631842	0.52975	0.671785	0.607197	0.61502	0.405927	0.565527	0.450796	0.420342	0.474801	0	0	0	0	0	0
PFKFB3	0	0	0.440012	0.415045	0.534579	0.603016	0.547536	0.66623	0.583199	0.597021	0	0.46237	0.435561	0	0.41697	0	0.406897	0	0	0	0
PFKL	0	0	0.430915	0.414093	0.483444	0.608999	0.47843	0.581897	0.585642	0.568792	0	0.475562	0.449825	0	0.450382	0	0	0	0	0	0
PHACTR1	0.42369	0.51164	0.516829	0	0.484639	0.524948	0.494794	0.539798	0.482037	0.618829	0	0.523916	0.477619	0	0	0	0	0	0	0	0
PJA2	0	0	0.528833	0.427086	0.561471	0.629657	0.532044	0.61821	0.568113	0.572693	0	0.499766	0.408519	0	0.420273	0	0	0	0	0	0
POP4	0	0	0.462062	0.430025	0.636625	0.61314	0.496309	0.589157	0.58083	0.538636	0	0.435748	0	0	0.406628	0	0.405006	0	0	0	0
PPAP2B	0	0.410122	0.483988	0	0.529665	0.643925	0.550522	0.647603	0.557925	0.625172	0	0.475802	0.445964	0	0.410013	0	0	0	0	0	0
PPIA	0	0.507178	0.501214	0	0.436029	0.581158	0.516452	0.618416	0.48513	0.546951	0	0.466248	0.418846	0	0.472996	0	0	0	0	0	0
PROC	0	0.434642	0.452138	0	0.438337	0.479888	0.423735	0.53189	0.435715	0.466439	0	0.413391	0.428215	0	0.407673	0	0	0	0	0	0
PROCR	0	0	0.467964	0.422922	0.624948	0.625514	0.52059	0.632282	0.564196	0.566546	0	0.461752	0	0	0.420836	0.415535	0.436871	0	0	0	0
PSMB7	0	0	0.437021	0.469997	0.579591	0.644523	0.542359	0.633874	0.557995	0.579413	0	0.456987	0.413383	0	0.431797	0	0.453177	0	0	0	0
PSPH	0	0.409286	0.494269	0.456088	0.625067	0.634745	0.501175	0.618474	0.569056	0.565444	0	0.486737	0.410572	0	0.464382	0.43222	0.420585	0	0	0	0
PTP4A1	0	0.413715	0.525023	0.436802	0.593818	0.66314	0.559414	0.643524	0.626768	0.669016	0	0.461762	0	0	0.5026	0	0	0	0	0	0
QRSL1	0	0	0.451226	0.471436	0.604283	0.706436	0.525703	0.636586	0.604768	0.582959	0	0.459386	0.405075	0	0.456338	0.425936	0.489618	0	0	0	0
RBM34	0	0	0.485314	0.415594	0.569015	0.651839	0.554347	0.627257	0.629188	0.586627	0	0.47145	0.418635	0	0.437926	0	0.413072	0	0	0	0
RBMX	0.405029	0.453665	0.502788	0	0.594157	0.586113	0.43211	0.57167	0.503238	0.515008	0	0.443641	0	0	0.410351	0	0	0	0	0	0
RHOB	0	0.445051	0.483716	0	0.47476	0.615689	0.516141	0.627027	0.599309	0.616812	0	0.458104	0.41492	0	0.44817	0	0	0	0	0	0
RIPK1	0	0	0.50279	0.438484	0.604349	0.642356	0.522343	0.648406	0.636995	0.610812	0	0.486492	0	0	0.431997	0	0.421693	0	0	0	0
RNF125	0	0.417583	0.461266	0	0.593143	0.649438	0.562083	0.672616	0.576453	0.557398	0	0.471365	0.448286	0	0.478663	0.41122	0.425723	0	0	0	0
RPS14	0	0	0.445718	0.415246	0.542629	0.612278	0.435561	0.599756	0.551287	0.499218	0	0.416996	0	0	0.421574	0.412937	0.436427	0	0	0	0
RPS15A	0	0.4097	0.47023	0.415312	0.562014	0.602404	0.488153	0.631078	0.544028	0.517714	0	0.446771	0	0	0.470317	0	0	0	0	0	0
RPS16	0	0.434006	0.490338	0.422499	0.636572	0.61391	0.509751	0.648139	0.56036	0.582082	0	0.452578	0.408553	0	0.462155	0.405279	0.440752	0	0	0	0
RPS5	0	0.417708	0.491609	0.409184	0.559537	0.620332	0.528347	0.628985	0.583122	0.554077	0	0.453958	0	0	0.461677	0	0	0	0	0	0
RUVBL2	0	0	0.459686	0.491048	0.611057	0.680193	0.55558	0.636952	0.634703	0.660564	0	0.505898	0.421094	0	0.443456	0.407614	0.432906	0	0	0	0
RXRG	0	0	0.473421	0	0.576716	0.630528	0.487582	0.578471	0.578711	0.563599	0.416139	0.413872	0	0	0.409215	0.432448	0.421165	0	0	0	0
SDHD	0.433565	0.43757	0.524787	0	0.550579	0.50121	0.514956	0.526228	0.533523	0.547014	0.40754	0.446825	0	0	0	0	0	0	0	0	0
SLC39A6	0	0.531987	0.571996	0	0.575164	0.593176	0.523108	0.585536	0.555723	0.609257	0.427223	0.536256	0.410129	0	0.507802	0	0	0	0	0	0
SMAD4	0	0.431049	0.525293	0.407256	0.565705	0.585888	0.539689	0.626396	0.495828	0.505182	0	0.486024	0.424065	0	0.444202	0	0	0	0	0	0
SOD1	0	0.455448	0.524644	0.455077	0.642981	0.670443	0.571476	0.679154	0.63067	0.620675	0	0.45997	0.43981	0	0.435599	0	0	0	0	0	0
SOX2	0	0	0.430286	0.488056	0.566109	0.66069	0.55195	0.649329	0.599602	0.565104	0	0.457269	0.411888	0	0.413214	0	0.433405	0	0	0	0
SPIC	0	0.423251	0.535058	0	0.607205	0.519446	0.466238	0.567447	0.564627	0.579527	0.406349	0.495975	0	0	0.461157	0	0	0	0	0	0
SPP1	0	0	0.441047	0	0.54359	0.589118	0.463789	0.611793	0.521593	0.529494	0	0.428335	0.422848	0	0.407711	0	0.421266	0	0	0	0
STK33	0.425856	0.532093	0.503035	0	0.407411	0.443429	0.478722	0.470512	0.425405	0.464814	0	0.471864	0.424103	0	0	0	0	0	0	0	0
STMN1	0	0	0.408057	0.536167	0.559425	0.680506	0.569921	0.634095	0.621849	0.607418	0	0.466173	0.449816	0	0.42791	0.433635	0.503574	0	0	0	0
TAAR1	0	0	0	0	0.431746	0.552408	0.408094	0.469976	0.481608	0	0	0	0	0	0	0.580222	0.661897	0.545077	0.448974	0.482507	0.418962
TERF1	0	0.424432	0.54729	0	0.565958	0.672431	0.594712	0.654217	0.628347	0.636022	0	0.465384	0.412644	0	0.477674	0	0	0	0	0	0
THBD	0	0	0.476498	0.459929	0.541168	0.567504	0.494149	0.60714	0.579314	0.577698	0	0.4892	0.411161	0	0.418968	0	0	0	0	0	0
TK1	0	0	0.49084	0.454756	0.606637	0.639209	0.526338	0.636788	0.608395	0.549683	0	0.449993	0	0	0.488213	0	0.427093	0	0	0	0
TLE1	0	0	0.473157	0.458002	0.63861	0.656375	0.570289	0.656155	0.583578	0.558729	0	0.464074	0.42259	0	0.454448	0.451659	0.448039	0	0.417687	0	0
TLR9	0	0.407299	0.51156	0.418162	0.542623	0.629489	0.516071	0.626702	0.561482	0.561665	0	0.459228	0	0	0.451041	0	0	0	0	0	0
TNFRSF14	0	0.458134	0.417944	0	0.44845	0.49944	0.48849	0.599455	0.489565	0.540152	0	0.443565	0.450968	0	0.446588	0	0	0	0	0	0
TP53RK	0.488151	0.501227	0.601766	0	0.565282	0.516259	0.475049	0.56256	0.560305	0.600343	0	0.494931	0	0	0.476172	0	0	0	0	0	0
TRPM2	0	0.464786	0.498341	0.44753	0.606293	0.594948	0.442851	0.642166	0.536104	0.543049	0	0.49866	0.40875	0	0.499495	0	0	0	0	0	0
TRPS1	0	0	0.417248	0	0.493166	0.580887	0.477494	0.62266	0.555007	0.569377	0	0.426678	0.408457	0	0.453551	0	0.435971	0	0	0	0
TUBB2A	0	0	0.434752	0.453752	0.521489	0.658093	0.583251	0.662755	0.567027	0.537173	0	0.450524	0.462755	0	0.449981	0	0	0	0	0	0
TUBD1	0	0	0.508082	0.409179	0.586882	0.632617	0.493195	0.573516	0.559345	0.575486	0.429435	0.488688	0	0	0.420053	0	0	0	0	0	0
UQCRC1	0	0.455976	0.512323	0.480799	0.551354	0.580976	0.437711	0.595205	0.537043	0.507361	0	0.457331	0	0.41005	0.460121	0	0	0	0	0	0
USP7	0	0	0.456342	0.463154	0.56779	0.677412	0.545484	0.636895	0.627047	0.582225	0	0.424794	0	0	0.464563	0	0.418351	0	0	0	0
VIM	0	0.444825	0.478462	0.422552	0.578295	0.615757	0.494639	0.671409	0.579384	0.562764	0	0.485367	0.423422	0	0.463135	0	0.40622	0	0	0	0
VRK1	0	0.432599	0.515504	0.410728	0.542344	0.6771	0.529987	0.659642	0.567406	0.554454	0	0.456924	0.456964	0	0.471614	0	0	0	0	0	0
WARS2	0	0	0.473832	0.417598	0.622473	0.619817	0.52957	0.634147	0.57714	0.589948	0	0.473043	0.423845	0	0.412066	0	0.431641	0	0	0	0
WRN	0	0	0.483211	0.449601	0.628895	0.668417	0.533585	0.632385	0.563635	0.565386	0	0.461446	0	0	0.415007	0.413721	0.420929	0	0	0	0
YAF2	0	0.422163	0.536105	0	0.539576	0.609273	0.535441	0.602655	0.563162	0.595946	0.411458	0.443873	0	0	0.44782	0	0	0	0	0	0
ZBTB20	0	0.513885	0.528557	0	0.478757	0.583256	0.500115	0.68328	0.4867	0.541133	0	0.485152	0.451368	0	0.43987	0	0	0	0	0	0
ZIM3	0	0	0.464525	0	0.591841	0.66937	0.537406	0.645096	0.602798	0.596547	0	0.43618	0	0	0.42391	0.418788	0.469158	0	0	0	0
ZNF232	0	0.436438	0.484731	0	0.570755	0.595441	0.476876	0.636322	0.551164	0.557559	0	0.502821	0.474146	0	0.461023	0	0	0	0	0	0
ZNF263	0	0.417721	0.448595	0.447787	0.587606	0.666915	0.544749	0.682464	0.61371	0.605096	0	0.427565	0.405461	0	0.446808	0.418962	0.475228	0	0	0	0
ZNF366	0	0	0.437098	0.46956	0.535246	0.59978	0.497192	0.647232	0.612841	0.571465	0	0.456713	0	0	0.469668	0	0.422434	0	0	0	0
ZNF623	0	0.481241	0.431562	0	0.435537	0.527585	0.443582	0.614397	0.441137	0.473243	0	0.421503	0.410587	0	0.418909	0	0	0	0	0	0
ZNF658	0	0.418382	0.43624	0.433226	0.512599	0.587156	0.517686	0.610536	0.550405	0.559828	0	0.52711	0.459538	0	0.478843	0	0	0	0	0	0
ZNF8	0	0.4405	0.464185	0.437876	0.552434	0.612789	0.515881	0.61023	0.516334	0.571311	0	0.445464	0	0	0.405535	0	0	0	0	0	0

### Sheet: drug_target_network
gene	drug	interaction_types
EGFR	CAPMATINIB
EGFR	DACOMITINIB	inhibitor
EGFR	PANITUMUMAB	suppressor|antibody|inhibitor
EGFR	AZD-4769	inhibitor
EGFR	RINDOPEPIMUT
EGFR	CHEMBL1077773
EGFR	GEFITINIB	antagonist|inhibitor
EGFR	AFATINIB	inhibitor
EGFR	NECITUMUMAB	antagonist|inhibitor|antibody
EGFR	SAPITINIB	inhibitor
EGFR	LAPATINIB	inhibitor|antagonist
EGFR	GRACILIN J
EGFR	NERATINIB	inhibitor
EGFR	POZIOTINIB	inhibitor
EGFR	TAK-715
EGFR	R-406
EGFR	NITROGLYCERIN
EGFR	OSIMERTINIB	inhibitor
EGFR	TAK-285	inhibitor
EGFR	AC-480	inhibitor
EGFR	VANDETANIB	inhibitor
EGFR	NIMOTUZUMAB	antibody
EGFR	CHEMBL3397300	inhibitor
EGFR	RAMUCIRUMAB
EGFR	VARLITINIB	inhibitor
EGFR	IMGATUZUMAB	antibody
EGFR	DURVALUMAB
EGFR	CHEMBL188762
EGFR	MP-412	inhibitor
EGFR	MK-2206
EGFR	NIVOLUMAB
EGFR	CISPLATIN
EGFR	AZD-3759	inhibitor
EGFR	DECITABINE
EGFR	ERLOTINIB	antagonist|inhibitor
EGFR	PIMASERTIB
EGFR	DOCETAXEL
EGFR	DIMETHYLCURCUMIN
EGFR	JNJ-61186372	antibody
EGFR	DEPATUXIZUMAB MAFODOTIN
EGFR	GEDATOLISIB
EGFR	ATEZOLIZUMAB
EGFR	MAB-425	inhibitor
EGFR	ROCILETINIB	inhibitor
EGFR	DEPATUXIZUMAB	antibody
EGFR	CHEMBL285063
EGFR	CUDC-101	inhibitor
EGFR	LIFIRAFENIB	inhibitor
EGFR	VEMURAFENIB
EGFR	CANERTINIB	inhibitor
EGFR	RG-7160	antagonist
EGFR	FUTUXIMAB
EGFR	AZD-1152-HQPA
EGFR	CETUXIMAB	antagonist|inhibitor|antibody
EGFR	PELITINIB	inhibitor
EGFR	CHEMBL1765740
EGFR	PF-00477736
EGFR	YUANHUADINE
EGFR	ALCOHOL
EGFR	EVEROLIMUS
EGFR	PYROTINIB	inhibitor
EGFR	AEE-788	inhibitor
EGFR	ERDAFITINIB
EGFR	TOZASERTIB
EGFR	MATUZUMAB	inhibitor
EGFR	ZALUTUMUMAB	antagonist|antibody
EGFR	FALNIDAMOL	inhibitor
EGFR	CABOZANTINIB
EGFR	IMATINIB
EGFR	SIROLIMUS
EGFR	TRAMETINIB
EGFR	TESEVATINIB	inhibitor
EGFR	PEMETREXED
EGFR	PKI-166	inhibitor
EGFR	S-222611	inhibitor
EGFR	ILORASERTIB
EGFR	SONIDEGIB
EGFR	CURCUMIN
EGFR	LY-3164530
EGFR	ETOPOSIDE
EGFR	CANERTINIB DIHYDROCHLORIDE	inhibitor
EGFR	BMS-690514	inhibitor
EGFR	GOLVATINIB
EGFR	LAPATINIB DITOSYLATE	inhibitor
EGFR	ICOTINIB	inhibitor|antagonist
EGFR	CHEMBL29197
EGFR	GW843682X
EGFR	ALLITINIB	inhibitor
EGFR	SORAFENIB
EGFR	CHEMBL472212
EGFR	FLUOROURACIL
EGFR	CENISERTIB
EGFR	PUQUITINIB	inhibitor
EGFR	DULIGOTUZUMAB	antibody
EGFR	IBRUTINIB	inhibitor
EGFR	LINSITINIB
EGFR	OLMUTINIB	antagonist|inhibitor
EGFR	OSIMERTINIB MESYLATE	inhibitor
EGFR	CEP-32496	inhibitor
EGFR	GANETESPIB
EGFR	DABRAFENIB
EGFR	NAQUOTINIB	inhibitor
EGFR	PLUMBAGIN
EGFR	SAVOLITINIB
EGFR	PACLITAXEL
EGFR	BOSUTINIB
EGFR	TRASTUZUMAB
EGFR	CEP-11981
EGFR	PHA-665752
EGFR	ALOE-EMODIN
EGFR	TEMOZOLOMIDE
EGFR	BEVACIZUMAB
EGFR	JNJ-26483327	inhibitor
EGFR	SOTRASTAURIN
EGFR	RG-1530
EGFR	PEMBROLIZUMAB
EGFR	GLESATINIB
EGFR	CARBOPLATIN
EGFR	CHEMBL2347958	inhibitor
EGFR	ABIVERTINIB MALEATE
EGFR	DASATINIB
EGFR	STAUROSPORINE
EGFR	LIDOCAINE	antagonist
EGFR	AMLEXANOX
EGFR	BRIGATINIB	inhibitor
EGFR	GRACILIN A
EGFR	MDX-447
EGFR	REGORAFENIB
EGFR	ROGARATINIB
EGFR	TAE-684
EGFR	SARACATINIB
EGFR	TEMSIROLIMUS
EGFR	SUNITINIB
EGFR	MLN-8054
EGFR	DACTOLISIB
EGFR	PONATINIB
EGFR	EPITINIB	inhibitor
EGFR	CHEMBL1078000
EGFR	GEMCITABINE
EGFR	ALISERTIB
EGFR	GO-6976
EGFR	THELIATINIB	inhibitor
EGFR	BUPARLISIB
EGFR	METHYLCURCUMIN
EGFR	CRIZOTINIB
EGFR	SIMOTINIB	inhibitor
EGFR	GELDANAMYCIN
EGFR	IRINOTECAN
EGFR	AFATINIB DIMALEATE	inhibitor
EGFR	CHEMBL219557
EGFR	CETUXIMAB SAROTALOCAN
EGFR	CYC-116
EGFR	TEGAFUR
EGFR	PD-0166285	inhibitor
EGFR	ENCORAFENIB
EGFR	BMS-754807
EGFR	SELUMETINIB
EGFR	ERLOTINIB HYDROCHLORIDE	inhibitor
EGFR	RIBAVIRIN
EGFR	SB-202190
EGFR	CHEMBL1358137
EGFR	DORAMAPIMOD
EGFR	VATALANIB
EGFR	LEUCOVORIN
EGFR	TYRPHOSTIN AG-1478
EGFR	TALAZOPARIB
EGFR	AVELUMAB
EGFR	PACRITINIB
PTP4A1	HALOFUGINONE
EIF2AK3	CHEMBL2171124	inhibitor
ERBB3	TRASTUZUMAB
ERBB3	LAPATINIB
ERBB3	PATRITUMAB	inhibitor
ERBB3	DACOMITINIB	inhibitor
ERBB3	PERTUZUMAB
ERBB3	MM-121	antibody|antagonist
ERBB3	DULIGOTUZUMAB	antibody
ERBB3	METHYLCURCUMIN
ERBB3	AFATINIB
ERBB3	DOCETAXEL
ERBB3	GEFITINIB	inhibitor
ERBB3	SAPITINIB	inhibitor
ERBB3	ELGEMTUMAB	antibody
ERBB3	AV-203	antibody
ERBB3	POZIOTINIB	inhibitor
ERBB3	AMG-888	antibody
ERBB3	VANDETANIB	inhibitor
ERBB3	ISTIRATUMAB	antibody
ERBB3	MM-111	antibody
ERBB3	OSIMERTINIB MESYLATE	inhibitor
ERBB3	SELUMETINIB
ERBB3	SERIBANTUMAB	antibody
ERBB3	CETUXIMAB
ERBB3	DIMETHYLCURCUMIN
ERBB3	ERLOTINIB
ERBB3	MARGETUXIMAB
ERBB3	CURCUMIN
ERBB3	CARBOPLATIN
ERBB3	AC-480
ERBB3	TRAMETINIB
RIPK1	RESVERATROL
FOXO3	RESVERATROL
FOXO3	SYRINGARESINOL
RXRG	ALITRETINOIN	agonist
RXRG	BEXAROTENE	activator|agonist
RXRG	TRETINOIN	agonist
RXRG	ADAPALENE	agonist
RXRG	ETRETINATE	agonist
RXRG	IRX-4204	agonist
RXRG	ACITRETIN	agonist
RXRG	MOFAROTENE	modulator
GABBR2	ARBACLOFEN	agonist
GABBR2	LESOGABERAN	agonist
GABBR2	ARBACLOFEN PLACARBIL	agonist
GABBR2	SODIUM OXYBATE	agonist
GABBR2	BACLOFEN	agonist
GNA11	SOTRASTAURIN
GNA11	CGM-097
GNA11	SELUMETINIB
GNA11	BINIMETINIB
GNA11	TAK-733
GNA11	EVEROLIMUS
GNA11	CABOZANTINIB
GNA11	TRAMETINIB
SMAD4	SAPANISERTIB
SMAD4	GEMCITABINE
SMAD4	FLUOROURACIL
SMAD4	CISPLATIN
SMAD4	CRIZOTINIB
SMAD4	PACLITAXEL
SMAD4	CARBOPLATIN
SMAD4	IRINOTECAN
SMAD4	CETUXIMAB
SMAD4	IMATINIB
SMAD4	ALECTINIB
SMAD4	LYSINE
SOD1	OXYTETRACYCLINE
SOD1	TETRACYCLINE
SOD1	TOFERSEN
SOD1	DOXYCYCLINE
STK33	HESPERADIN	inhibitor
HMGB1	PREDNISOLONE
HMGB1	SODIUM CHLORIDE
HMGB1	CHLORAMPHENICOL
HMGB1	EPIGALOCATECHIN GALLATE
HMGB1	AMPICILLIN
HMGB1	ANTIBIOTIC
HMGB1	HEXAMETHYLENEBISACETAMIDE
HMGB1	CISPLATIN
HMGB1	UREA
HMGB1	VOLANESORSEN SODIUM
HMGB1	ITRACONAZOLE
TLR9	AGATOLIMOD	inhibitor|agonist
TLR9	LITENIMOD
TLR9	CHLOROQUINE	inhibitor
TLR9	CHEMBL1520346
TLR9	DEMETHOXYCURCUMIN
TLR9	HYDROXYCHLOROQUINE SULFATE	antagonist
TLR9	HYDROXYCHLOROQUINE	antagonist
TLR9	CHEMBL505670
TLR9	THIMEROSAL
TLR9	EMD-1201081
TLR9	CHEMBL429095
TLR9	GNKG-168
TLR9	ALEXIDINE HYDROCHLORIDE
TLR9	AGATOLIMOD SODIUM	agonist
TLR9	TILSOTOLIMOD
TLR9	LEFITOLIMOD
HRAS	SELUMETINIB
HRAS	SIROLIMUS
HRAS	RIGOSERTIB
HRAS	PELAREOREP
HRAS	EVEROLIMUS
HRAS	STREPTOZOCIN
HRAS	HYDROXYUREA
HRAS	DASATINIB
HRAS	DOCETAXEL
HRAS	BINIMETINIB
HRAS	BUPARLISIB
HRAS	MK-2206
HRAS	TRAMETINIB
HRAS	DABRAFENIB
HRAS	PANITUMUMAB
HRAS	CI-1040
HRAS	AZD-8055
HRAS	TIPIFARNIB
HRAS	E-6201
HRAS	GEMCITABINE
HRAS	DIETHYLSTILBESTROL
HRAS	VEMURAFENIB
HRAS	ALPELISIB
HRAS	INSULIN
HRAS	NITROGLYCERIN
HRAS	EPOETIN BETA
HRAS	DACTOLISIB
HRAS	CABOZANTINIB
HRAS	BEVACIZUMAB
HRAS	ANTIBIOTIC
HRAS	CHEMBL35482
HRAS	METFORMIN
HRAS	CETUXIMAB
ICAM1	BI-505	antagonist
ICAM1	ENLIMOMAB PEGOL	antagonist
ICAM1	ALICAFORSEN
ICAM1	HYALURONAN
ICAM1	LIFITEGRAST
IL15	LEVODOPA
IL15	AMG-714	inhibitor
IL15	BCG VACCINE
IL15	CYCLOSPORINE
IL15	SIROLIMUS
IL2RB	BASILIXIMAB	inhibitor|antibody
IL2RB	ALDESLEUKIN	agonist
IL2RB	DENILEUKIN DIFTITOX	agonist
IL2RB	ALDESLEUKIN	modulator|agonist
IL2RB	DACLIZUMAB	inhibitor|antibody
TUBB2A	VINORELBINE
TUBB2A	ZAMPANOLIDE
TUBB2A	VINBLASTINE
TUBB2A	VINBLASTINE SULFATE	inhibitor
TUBB2A	CHEMBL453818
TUBB2A	COLCHICINE	inhibitor
TUBB2A	ERIBULIN MESYLATE	inhibitor
TUBB2A	CROLIBULIN	inhibitor
TUBB2A	PODOFILOX
TUBB2A	TRASTUZUMAB EMTANSINE	inhibitor
TUBB2A	CHEMBL2036119
TUBB2A	MAYTANSINE
TUBB2A	INDIBULIN	inhibitor
TUBB2A	CABAZITAXEL	inhibitor
TUBB2A	FOSBRETABULIN TROMETHAMINE
TUBB2A	PACLITAXEL	inhibitor
TUBB2A	DAVUNETIDE
TUBB2A	VINORELBINE TARTRATE	inhibitor
TUBB2A	VINFLUNINE	inhibitor
TUBB2A	CHEMBL2036124
TUBB2A	NOCODAZOLE
TUBB2A	CHEMBL1935538
TUBB2A	IXABEPILONE	inhibitor
TUBB2A	BRENTUXIMAB VEDOTIN	inhibitor
TUBB2A	VINCRISTINE
TUBB2A	LEXIBULIN	inhibitor
TUBB2A	ABT-751
TUBB2A	PACLITAXEL POLIGLUMEX
TUBB2A	PLINABULIN	inhibitor
TUBB2A	VERUBULIN
TUBB2A	CURCUMIN
TUBB2A	SAGOPILONE
TUBB2A	MAYTANSINOL
TUBB2A	COMBRETASTATIN A4
TUBB2A	CHEMBL1795737
TUBB2A	LARGAZOLE
TUBB2A	FOSBRETABULIN DISODIUM	inhibitor
TUBB2A	DOCETAXEL	inhibitor
TUBB2A	VINCRISTINE SULFATE	inhibitor
TUBB2A	VORINOSTAT
TUBB2A	ENMD-981693
TUBB2A	CYCLOSTREPTIN
IRS1	FLUOROURACIL
IRS1	GLIMEPIRIDE
IRS1	PRASTERONE
IRS1	INOSITOL
IRS1	ALCOHOL
IRS1	EPIRUBICIN
IRS1	CYCLOPHOSPHAMIDE
ITGA2	ASPIRIN
ITGA2	E-7820
ITGA2	VATELIZUMAB	antagonist
ITGA2	CLOPIDOGREL
KAT5	CHEMBL416038
VIM	PRITUMUMAB
VIM	GELDANAMYCIN
VIM	ALDESLEUKIN
WRN	CHEMBL119878
WRN	CHEMBL585502
WRN	CHEMBL493863
WRN	CHEMBL592316
WRN	CHEMBL1814509
WRN	CHEMBL1287980
WRN	QUERCETIN DIHYDRATE
WRN	UREA
WRN	CHEMBL515505
WRN	CHEMBL56542
WRN	NANAOMYCIN
WRN	OXYTETRACYCLINE
WRN	PROTOPORPHYRIN
WRN	HAEMATOXYLIN
WRN	SCLEROTIORIN
WRN	MITOXANTRONE HYDROCHLORIDE
WRN	PYRONIN Y
WRN	2,6-DIMETHOXYQUINONE
WRN	CHEMBL602127
WRN	MYRICETIN
WRN	CHEMBL22062
WRN	GUTHION
WRN	CHEMBL1504679
WRN	CHEMBL1576310
WRN	CEPHAPIRIN SODIUM
WRN	MITOXANTRONE
WRN	CHEMBL56393
WRN	DOXORUBICIN HYDROCHLORIDE
WRN	EUPAFOLIN
WRN	PYROGALLOL RED
WRN	CHEMBL483206
WRN	CHEMBL1701915
WRN	CHEMBL1310138
WRN	CHEMBL297304
WRN	DEOXYVASICINONE
WRN	CHEMBL234338
WRN	BLEOMYCIN
WRN	SENNOSIDE B
WRN	IDARUBICIN HYDROCHLORIDE
WRN	STICTIC ACID
WRN	CHEMBL1707907
WRN	CEPHALOTHIN
WRN	CHEMBL429095
WRN	CHEMBL118678
WRN	CHEMBL584458
WRN	CARMINIC ACID
WRN	LUTEOLIN
WRN	ALEXIDINE HYDROCHLORIDE
WRN	CHEMBL530280
WRN	CHEMBL258756
WRN	CHEMBL68096
WRN	EPIRUBICIN HYDROCHLORIDE
WRN	CEFAMANDOLE SODIUM
WRN	DAUNORUBICIN HYDROCHLORIDE
WRN	3-O-METHYLQUERCETIN
WRN	CHEMBL494668
WRN	CHEMBL364729
WRN	CAMPTOTHECIN
WRN	CHEMBL463783
WRN	CHEMBL585622
WRN	CHEMBL515252
WRN	FENOLDOPAM MESYLATE
WRN	CHEMBL505670
WRN	CHEMBL106525
WRN	RHEIN
WRN	INDOCYANINE GREEN
WRN	ACRIFLAVINE
WRN	ACID BLUE 129
WRN	CHEMBL576409
WRN	LINOLENIC ACID
WRN	LEVODOPA
WRN	PURPUROGALLIN
WRN	CHEMBL585591
WRN	BERBERRUBINE
WRN	NORDIHYDROGUAIARETIC ACID
WRN	SLAZINIC ACID
WRN	ISOKAEMPFERIDE
WRN	THUNBERGINOL B
WRN	CHEMBL81782
WRN	ASTERRIC ACID
WRN	PHYSODIC ACID
WRN	PROTOPORPHYRIN DISODIUM
WRN	HOMIDIUM BROMIDE
WRN	CHEMBL592124
WRN	CHEMBL1527
KRAS	BUPARLISIB
KRAS	IMGATUZUMAB
KRAS	LENALIDOMIDE
KRAS	COBIMETINIB
KRAS	MK-2206
KRAS	CGM-097
KRAS	GEFITINIB
KRAS	NIVOLUMAB
KRAS	SORAFENIB
KRAS	TRAMETINIB
KRAS	ATEZOLIZUMAB
KRAS	IPATASERTIB
KRAS	VEMURAFENIB
KRAS	CAPIVASERTIB
KRAS	LY-3009120
KRAS	CETUXIMAB
KRAS	LAPATINIB
KRAS	PANITUMUMAB
KRAS	DEL-22379
KRAS	SELUMETINIB	inhibitor
KRAS	AZD-4785
KRAS	VOXTALISIB
KRAS	CHEMBL589258
KRAS	ROMIDEPSIN
KRAS	ERLOTINIB
KRAS	INFIGRATINIB
KRAS	CISPLATIN
KRAS	REGORAFENIB	inhibitor
KRAS	SARACATINIB
KRAS	PELAREOREP	inhibitor
KRAS	PEMETREXED
KRAS	DINACICLIB
KRAS	IRINOTECAN
KRAS	OSIMERTINIB
KRAS	BORTEZOMIB
KRAS	AFATINIB
KRAS	CAPECITABINE
KRAS	TEPROTUMUMAB
KRAS	OLAPARIB
KRAS	ABEMACICLIB
KRAS	SUNITINIB
KRAS	PONATINIB
KRAS	APITOLISIB
KRAS	COPANLISIB
KRAS	ALPELISIB
KRAS	VENETOCLAX
KRAS	RAMUCIRUMAB
KRAS	BINIMETINIB
KRAS	PANOBINOSTAT
KRAS	TEMSIROLIMUS
KRAS	OXALIPLATIN
KRAS	NECITUMUMAB
KRAS	PHENFORMIN
KRAS	VISTUSERTIB
KRAS	TRASTUZUMAB
KRAS	EVEROLIMUS
KRAS	NERATINIB
KRAS	A-443654
KRAS	RIDAFOROLIMUS
KRAS	SAR-125844
KRAS	GEMCITABINE
KRAS	TASELISIB
KRAS	NAVITOCLAX
KRAS	AT-13148
KRAS	AZD-8835
KRAS	IXABEPILONE
KRAS	RALIMETINIB
KRAS	CARBOPLATIN
KRAS	PIMASERTIB
KRAS	CI-1040
KRAS	DACTOLISIB
KRAS	PACLITAXEL
KRAS	SALIRASIB
KRAS	AZD-8186
KRAS	PF-04691502
KRAS	CC-223
KRAS	PAZOPANIB
KRAS	RIGOSERTIB
KRAS	AZD-8055
KRAS	PICTILISIB
KRAS	MIDOSTAURIN
KRAS	RILOTUMUMAB
KRAS	DASATINIB
KRAS	CABOZANTINIB
KRAS	OSI-027
KRAS	DABRAFENIB
KRAS	DEMCIZUMAB
KRAS	PEMBROLIZUMAB
KRAS	PF-00477736
KRAS	VOLASERTIB
KRAS	DS-7423
KRAS	LIFIRAFENIB
KRAS	RG-7420
KRAS	BEVACIZUMAB
KRAS	SIROLIMUS
KRAS	TAZEMETOSTAT
KRAS	ERDAFITINIB
KRAS	REFAMETINIB
KRAS	SONOLISIB
KRAS	PILARALISIB
KRAS	SAPANISERTIB
KRAS	PALBOCICLIB
KRAS	METFORMIN
KRAS	NILOTINIB
KRAS	PANULISIB
KRAS	CAMPTOTHECIN
KRAS	DOCETAXEL
KRAS	RO-4987655
KRAS	ENCORAFENIB
KRAS	DANUSERTIB
KRAS	LINSITINIB
KRAS	SERABELISIB
KRAS	CHEMBL217354
KRAS	ABT 737
KRAS	FLUOROURACIL
KRAS	VANDETANIB
KRAS	ULIXERTINIB
KRAS	DOXIL
KRAS	DECITABINE
KRAS	PD-0325901
KRAS	BMS-754807
KRAS	BERZOSERTIB
KRAS	FASUDIL
KRAS	DEGUELIN
KRAS	POZIOTINIB
KRAS	GEDATOLISIB
KRAS	ADAVOSERTIB
KRAS	FIMEPINOSTAT
KRAS	CRIZOTINIB
KRAS	TAK-733
KRAS	XMT-1536
KRAS	PA-799
KRAS	LEUCOVORIN
ADAM17	MARIMASTAT
ADAM17	APRATASTAT	inhibitor
ADAM17	ADERBASIB
ADAM17	CHEMBL599255
LTBR	BAMINERCEPT
LTBR	HCBE-11
AKT3	UPROSERTIB	inhibitor
AKT3	OMIPALISIB	inhibitor
AKT3	MK-2206	inhibitor|allosteric modulator
AKT3	VEMURAFENIB
AKT3	XL-418	inhibitor
AKT3	PERIFOSINE
AKT3	GSK-690693	inhibitor
AKT3	TRICIRIBINE PHOSPHATE	inhibitor
AKT3	MSC-2363318A	inhibitor
AKT3	IPATASERTIB	inhibitor
AKT3	ARCHEXIN
AKT3	SR-13668
AKT3	EVEROLIMUS	inhibitor
AKT3	AFURESERTIB	inhibitor
AKT3	CAPIVASERTIB	inhibitor
AKT3	AZD-5363	inhibitor
AKT3	GSK-269962A
AKT3	TRICIRIBINE
AKT3	MIRANSERTIB	allosteric modulator|inhibitor
AKT3	LY-2780301	inhibitor
AKT3	FASUDIL
AKT3	MK-2201	inhibitor
MPI	CHEMBL602969
MPI	CHEMBL1567571
MPI	EBSELEN
MPI	APOMORPHINE HYDROCHLORIDE HEMIHYDRATE
MPI	HAEMATOXYLIN
MPI	CHEMBL1412489
MPI	CHEMBL522983
MPI	CHEMBL527586
MPI	CHEMBL175266
MPI	CHEMBL591126
MPI	CHEMBL601757
ATR	CERALASERTIB	inhibitor
ATR	2X-121
ATR	OLAPARIB
ATR	BERZOSERTIB	inhibitor
ATR	CISPLATIN
ATR	VELIPARIB
ATR	NIRAPARIB
ATR	RUCAPARIB
NDUFAF4	METFORMIN HYDROCHLORIDE	inhibitor
NDUFAF4	NV-128	inhibitor
NDUFAF4	ME-344	inhibitor
AURKA	PF-03814735	inhibitor
AURKA	CISPLATIN
AURKA	ALISERTIB	inhibitor
AURKA	MLN-8054	inhibitor
AURKA	TTP-607	inhibitor
AURKA	EUPATORIN
AURKA	CHEMBL202721
AURKA	AMG-900	inhibitor
AURKA	ILORASERTIB	inhibitor
AURKA	AT-9283	inhibitor
AURKA	ENMD-2076	inhibitor
AURKA	TOZASERTIB	inhibitor
AURKA	FLUOROURACIL
AURKA	BARASERTIB	inhibitor
AURKA	CYC-116	inhibitor
AURKA	DANUSERTIB	inhibitor
AURKA	MK-5108	inhibitor
AURKA	GSK-269962A
AURKA	JNJ-7706621	inhibitor
AURKA	AST-487
AURKA	XL-228
AURKA	HESPERADIN	inhibitor
AURKA	DIMETHYLADENINE
AURKA	TAS-119	inhibitor
AURKA	RG-1530	inhibitor
AURKA	CENISERTIB	inhibitor
AURKA	TAE-684
AURKA	AZD-1152-HQPA
AURKA	SNS-314	inhibitor
AURKA	GO-6976
AURKA	CHEMBL546797
AURKA	PF-00562271	inhibitor
AURKA	PAZOPANIB
AURKA	KW-2449	inhibitor
AURKA	ENMD-981693	inhibitor
AURKA	CHEMBL578061
AURKA	KENPAULLONE
AURKA	R-406
AURKA	GW441756X
AURKA	OSI-632
AURKA	SORAFENIB
AURKA	NERVIANO
AURKA	ENTRECTINIB
AURKA	MK-6592	inhibitor
AURKA	PACLITAXEL
AURKA	NORHARMANE
AURKA	TAMOXIFEN
BLM	METHYLENE BLUE
BLM	5,7-DIHYDROXYISOFLAVONE
BLM	9,10-PHENANTHRENEQUINONE
BLM	BAICALEIN
BLM	DIHYDROGAMBOGIC ACID
BLM	DAUNORUBICIN
BLM	DAUNORUBICIN HYDROCHLORIDE
BLM	ASTERRIC ACID
BLM	CHEMBL56393
BLM	ALAZANINE
BLM	LIPOIC ACID, ALPHA
BLM	PHANQUONE
BLM	METHOCTRAMINE HYDROCHLORIDE
BLM	IDARUBICIN
BLM	GW7647
BLM	ROSE BENGAL
BLM	ROSMARINIC ACID
BLM	SOFALCONE
BLM	STREPTONIGRIN
BLM	CHEMBL337173
BLM	HYPERICIN
BLM	CHEMBL211670
BLM	CAULIBUGULONE C
BLM	FENOLDOPAM MESYLATE
BLM	MENADIONE
BLM	FLUORESCEIN
BLM	PURPUROGALLIN
BLM	CHEMBL515252
BLM	IRIGENOL
BLM	CHEMBL106525
BLM	ERYTHROSINE
BLM	HYDROXYUREA
BLM	WEDELOLACTONE
BLM	CHEMBL515505
BLM	PYROGALLOL RED
BLM	CONGO RED
BLM	SALIRASIB
BLM	3-O-METHYLQUERCETIN
BLM	HARMALOL
BLM	CHEMBL458328
BLM	CHEMBL1451216
BLM	CHEMBL601757
BLM	METHYLTHIONINIUM CHLORIDE
BLM	DEPHOSTATIN
BLM	CHEMBL599013
BLM	GENTIAN VIOLET
BLM	FLUPIRTINE MALEATE
BLM	CHEMBL580421
BLM	CALMIDAZOLIUM CHLORIDE
BLM	CAULIBUGULONE B
BLM	ESTRAMUSTINE
BLM	DOXORUBICIN HYDROCHLORIDE
BLM	CHEMBL578512
BLM	CHEMBL601140
BLM	LOMOFUNGIN
BLM	HELIOMYCIN
BLM	L-NOREPINEPHRINE
BLM	CHEMBL1397270
BLM	LUTEOLIN
BLM	IRIGINOL HEXAACEATATE
BLM	MITOXANTRONE
BLM	CHEMBL587856
BLM	QUINALDINE BLUE
BLM	QUERCETIN DIHYDRATE
BLM	LIOTHYRONINE SODIUM
BLM	GOSSYPOL
BLM	CHEMBL1307453
BLM	CHEMBL429095
BLM	TOLONIUM CHLORIDE
BLM	CHEMBL72365
BLM	LAPACHONE
BLM	CHEMBL234338
BLM	CHEMBL67535
BLM	CARUBICIN
BLM	ELLAGIC ACID
BLM	NOREPINEPHRINE
BLM	TETRAIDOFLUORESCEIN
BLM	FENOLDOPAM BROMIDE
BLM	ACRIFLAVINE
BLM	CHEMBL68534
BLM	RHEIN
BLM	BEXAROTENE
BLM	CHEMBL1364172
BLM	TANSHINONE IIA SULFONATE
BLM	CHEMBL463783
BLM	CHEMBL175266
BLM	JUGLONE
BLM	CHEMBL1256813
BLM	CHEMBL592124
BLM	LEVODOPA
BLM	METHYLDOPA
BLM	MITOXANTRONE HYDROCHLORIDE
BLM	AURINTRICARBOXYLIC ACID
BLM	QUERCETIN
BLM	CHEMBL1504679
BLM	CHEMBL578741
BLM	TRIMETREXATE
BLM	MYRICETIN
BLM	CHEMBL585591
BLM	CHEMBL530280
BMP2	BUTAMBEN
BMP2	CHEMBL1927048
BMP2	CHEMBL1321401
BMP2	CHEMBL1467165
CAMKK2	PF-00562271
CAMKK2	JNJ-7706621
CAMKK2	DOVITINIB
CAMKK2	AST-487
PDPK1	CELECOXIB	inhibitor
PDPK1	SOTRASTAURIN
PDPK1	TOZASERTIB
PDPK1	RG-1530
PDPK1	CYC-116
PDPK1	PF-00562271
PDPK1	TAE-684
PDPK1	R-406
PDPK1	SP-600125
PDPK1	DOVITINIB
PDPK1	GO-6976
PDPK1	LY-2090314
PDPK1	AR-12	inhibitor
PDPK1	KENPAULLONE
PDPK1	CENISERTIB
PDPK1	ALISERTIB
PDPK1	DIMETHYLADENINE
PDPK1	MLN-8054
PDPK1	ILORASERTIB
PDPK1	ALSTERPAULLONE
PDPK1	CHEMBL578061
CRKL	GEFITINIB
CRKL	DASATINIB
CSNK1E	CHEMBL261454	inhibitor
CSNK1E	DIACETYLMORPHINE
CSNK1E	SB-202190
DDR1	IMATINIB	inhibitor|antagonist
PPIA	PROLINE	binder
PPIA	CYCLOSPORINE	binder|inhibitor|modulator
PPIA	VOCLOSPORIN
PPIA	SCY 635
DROSHA	DAUNORUBICIN
DROSHA	VINCRISTINE
DROSHA	CYCLOPHOSPHAMIDE
DROSHA	MERCAPTOPURINE
DROSHA	METHOTREXATE
DROSHA	CYTARABINE
DROSHA	PREDNISONE
DYRK3	SORAFENIB
DYRK3	CHEMBL225519
DYRK3	LINIFANIB
DYRK3	CHEMBL541400
DYRK3	SNS-314
DYRK3	DASATINIB
DYRK3	AZD-1080
DYRK3	SOTRASTAURIN
DYRK3	HARMINE
DYRK3	SP-600125
DYRK3	SB-220025
PSMB7	CARFILZOMIB	inhibitor
PSMB7	IXAZOMIB CITRATE	inhibitor
PSMB7	MARIZOMIB	inhibitor
PSMB7	BORTEZOMIB	inhibitor
PSMB7	OPROZOMIB	inhibitor
PSPH	METHIONINE
